# IFN-γ primes bone marrow neutrophils to acquire regulatory functions in severe viral respiratory infections

**DOI:** 10.1101/2023.11.23.568456

**Authors:** Florent Creusat, Youenn Jouan, Loïc Gonzalez, Emilie Barsac, Guy Ilango, Roxane Lemoine, Daphnée Soulard, Chloé Boisseau, Antoine Guillon, Qiaochu Lin, Carolina de Amat Herbozo, Valentin Sencio, Nathalie Winter, François Trottein, Mustapha Si-Tahar, Benoit Briard, Thierry Mallevaey, Christelle Faveeuw, Thomas Baranek, Christophe Paget

## Abstract

Neutrophil subsets endowed with regulatory/suppressive properties are widely regarded as deleterious immune cells that can jeopardize antitumoral response and/or antimicrobial resistance. Here, we describe a sizeable fraction of neutrophils characterized by the expression of Programmed death-ligand 1 (PD-L1) in biological fluids of humans and mice with severe viral respiratory infections (VRI). Biological and transcriptomic approaches indicated that VRI-driven PD-L1^+^ neutrophils are endowed with potent regulatory functions and reduced classical antimicrobial properties, as compared to their PD-L1^-^ counterpart. VRI-induced regulatory PD-L1^+^ neutrophils were generated in the bone marrow in an IFN-γ-dependent manner and were quickly mobilized into the inflamed lungs where they fulfilled their maturation. Neutrophil depletion and PD-L1 blockade during experimental VRI resulted in higher mortality, increased local inflammation and reduced expression of resolving factors. These findings suggest that PD-L1^+^ neutrophils are important players in disease tolerance by mitigating local inflammation during severe VRI and that they may constitute relevant targets for future immune interventions.
