## Supplementary material for "IFN-γ primes bone marrow neutrophils to acquire regulatory functions in severe viral respiratory infections": Table S2

### Sheet: Feuil1
Gene	5' to 3'	Primers
Areg	Sense	GGTCTTAGGCTCAGGCCATTA
	Anti-Sense	CGCTTATGGTGGAAACCTCTC
Angpt1	Sense	CACATAGGGTGCAGCAACCA
	Anti-Sense	CGTCGTGTTCTGGAAGAATGA
Angpt2	Sense	CCTCGACTACGACGACTCAGT
	Anti-Sense	TCTGCACCACATTCTGTTGGA
Arg1	Sense	CTCCAAGCCAAAGTCCTTAGAG
	Anti-Sense	AGGAGCTGTCATTAGGGACATC
Ccl2	Sense	TTAAAAACCTGGATCGGAACCAA
	Anti-Sense	GCATTAGCTTCAGATTTACGGGT
Csf2	Sense	GGCCTTGGAAGCATGTAGAGG
	Anti-Sense	GGAGAACTCGTTAGAGACGACTT
Cxcl1	Sense	CTGGGATTCACCTCAAGAACATC
	Anti-Sense	CAGGGTCAAGGCAAGCCTC
Cxcr2	Sense	ATGCCCTCTATTCTGCCAGAT
	Anti-Sense	GTGCTCCGGTTGTATAAGATGAC
Dll4	Sense	TTCCAGGCAACCTTCTCCGA
	Anti-Sense	ACTGCCGCTATTCTTGTCCC
Furin	Sense	AGGGACGTGTATCAGGAGCC
	Anti-Sense	CCTGCTAGGTCGGGATGATTC
Gapdh	Sense	AGGTCGGTGTGAACGGATTTG
	Anti-Sense	TGTAGACCATGTAGTTGAGGTCA
Hmgb1	Sense	GGCGAGCATCCTGGCTTATC
	Anti-Sense	GGCTGCTTGTCATCTGCTG
Ifng	Sense	ATGAACGCTACACACTGCATC
	Anti-Sense	CCATCCTTTTGCCAGTTCCTC
Igf1	Sense	CTGGACCAGAGACCCTTTGC
	Anti-Sense	GGACGGGGACTTCTGAGTCTT
Il13	Sense	CCTGGCTCTTGCTTGCCTT
	Anti-Sense	GGTCTTGTGTGATGTTGCTCA
Il17a	Sense	TTTAACTCCCTTGGCGCAAAA
	Anti-Sense	CTTTCCCTCCGCATTGACAC
Il17rb	Sense	GGCTGCCTAAACCACGTAATG
	Anti-Sense	CCCGTTGAATGAGAATCGTGT
Il1b	Sense	GCAACTGTTCCTGAACTCAACT
	Anti-Sense	ATCTTTTGGGGTCCGTCAACT
Il22	Sense	ATGAGTTTTTCCCTTATGGGGAC
	Anti-Sense	GCTGGAAGTTGGACACCTCAA
Il6	Sense	TAGTCCTTCCTACCCCAATTTCC
	Anti-Sense	TTGGTCCTTAGCCACTCCTTC
Mmp10	Sense	GAGCCACTAGCCATCCTGG
	Anti-Sense	CTGAGCAAGATCCATGCTTGG
Mmp13	Sense	CTTCTTCTTGTTGAGCTGGACTC
	Anti-Sense	CTGTGGAGGTCACTGTAGACT
Mmp3	Sense	ACATGGAGACTTTGTCCCTTTTG
	Anti-Sense	TTGGCTGAGTGGTAGAGTCCC
Cd274	Sense	GCTCCAAAGGACTTGTACGTG
	Anti-Sense	TGATCTGAAGGGCAGCATTTC
Ptges2	Sense	CCTCGACTTCCACTCCCTG
	Anti-Sense	TGAGGGCACTAATGATGACAGAG
S100a8	Sense	AAATCACCATGCCCTCTACAAG
	Anti-Sense	CCCACTTTTATCACCATCGCAA
Smox	Sense	TCCCACGGGAATCCTATCTATC
	Anti-Sense	GCCACGGTTGGTAAGGTAGC
Tgfb1	Sense	CTCCCGTGGCTTCTAGTGC
	Anti-Sense	GCCTTAGTTTGGACAGGATCTG
Tnfa	Sense	CCCTCACACTCAGATCATCTTCT
	Anti-Sense	GCTACGACGTGGGCTACAG
Tnfaip3	Sense	GAACAGCGATCAGGCCAGG
	Anti-Sense	GGACAGTTGGGTGTCTCACATT
Vegfa	Sense	GCACATAGAGAGAATGAGCTTCC
	Anti-Sense	CTCCGCTCTGAACAAGGCT
